# Weak effect of *Gypsy* retrotransposon bursts on *Sonneratia alba* salt stress gene expression

**DOI:** 10.1101/2021.03.24.436880

**Authors:** Yushuai Wang, Aimei Dai, Tian Tang

## Abstract

**Background and Aims:** Transposable elements (TEs) are an important source of genetic diversity and can be co-opted for the regulation of host genes. However, to what extent the pervasive TE colonization of plant genomes has contributed to stress adaptation remains controversial. Plants inhabiting harsh environments in nature provide a unique opportunity to answer this question.

**Methods:** We compared TE compositions and their evolutionary dynamics in the genomes of two mangrove species: the pioneer *Sonneratia alba* and its less salt-tolerant relative *S. caseolaris*. Age distribution, strength of purifying selection and the removal rate of LTR (long terminal repeat) retrotransposons were estimated. Phylogenetic analysis of LTR retrotransposons and their distribution in the genome of *S. alba* were surveyed. Small RNA sequencing and whole-genome bisulfite sequencing was conducted using leaves of *S. alba*. Expression pattern of LTR retrotransposons and their nearby genes were examined using RNA-seq data of *S. alba* under different salt treatments.

**Key Results:** *S. alba* possesses more TEs than *S. caseolaris*. Particularly, many more young *Gypsy* LTR retrotransposons have accumulated in *S. alba* than in *S. caseolaris* despite an increase in purifying selection against TE insertions. The top two most abundant *Gypsy* families in *S. alba* preferentially insert in gene-poor regions. They are under relaxed epigenetic repression, probably due to the presence of CHROMO domains in their 3’-ends. Although a considerable number of TEs in *S. alba* showed differential expression under salt stress, only four copies were significantly correlated with their nearby genes in expression levels. One such TE-gene pair involves *Abscisic acid 8’-hydroxylase 3* functioning in abscisic acid catabolism.

**Conclusions:** This study sheds light on the evolutionary dynamics and potential function of TEs in an extremophile. Our results suggest that the conclusion on co-option of TEs should be cautious even though activation of TEs by stress might be prevalent.
