## Supplementary material for "Weak effect of *Gypsy* retrotransposon bursts on *Sonneratia alba* salt stress gene expression": Table S2

### Sheet: Sheet1
RLG_8	Leaf	0	vs	250mM	evm.model.scaffold31.340	43.1018	-3.24711	0.631173	-5.14457	2.68138e-07	2.3971e-05
RLG_8	Leaf	0	vs	250mM	evm.model.scaffold5.638	56.2893	2.51609	0.621314	4.04963	5.12985e-05	0.00188534
RLG_1	Leaf	0	vs	250mM	evm.model.scaffold15.25	677.861	-1.27463	0.309842	-4.1138	3.89192e-05	0.00151962
RLG_1	Leaf	0	vs	250mM	evm.model.scaffold25.448	61.5621	-3.85174	1.00769	-3.82235	0.000132185	0.0041082
RLG_1	Leaf	0	vs	250mM	evm.model.scaffold8.482	179.757	1.7825	0.364851	4.88554	1.03146e-06	7.32589e-05
RLG_1	Leaf	0	vs	250mM	evm.model.scaffold29.116	43.2221	2.83813	0.696621	4.07413	4.61866e-05	0.00173605
RLG_1	Leaf	0	vs	250mM	evm.model.scaffold10.215	142.396	3.30055	0.484953	6.8059	1.00418e-11	3.4712e-09
RLG_1	Leaf	0	vs	250mM	evm.model.scaffold5.783	141.973	1.63606	0.470867	3.47457	0.000511675	0.0121014
RLG_1	Leaf	0	vs	250mM	evm.model.scaffold17.793	285.653	1.42943	0.294151	4.85951	1.17675e-06	8.06107e-05
RLG_1	Leaf	0	vs	250mM	evm.model.scaffold13.1046	263.991	1.39694	0.396591	3.52236	0.00042772	0.0105244
RLG_1	Leaf	0	vs	250mM	evm.model.scaffold12.360	118.775	-1.36022	0.459599	-2.95958	0.0030806	0.0499001
RLG_1	Leaf	0	vs	250mM	evm.model.scaffold10.772	1822.86	-1.06363	0.227182	-4.68186	2.84287e-06	0.000171863
RLG_1	Leaf	0	vs	250mM	evm.model.scaffold6.598	512.15	3.96291	0.529396	7.48571	7.11602e-14	4.45309e-11
RLG_6	Leaf	0	vs	250mM	evm.model.scaffold17.606	490.184	-1.45289	0.317184	-4.58057	4.6371e-06	0.000253225
RLG_6	Leaf	0	vs	250mM	evm.model.scaffold7.683	11.2583	-5.67472	1.80585	-3.14241	0.00167564	0.0313644
RLG_6	Leaf	0	vs	250mM	evm.model.scaffold30.147	78.4886	3.39539	0.860915	3.94394	8.01554e-05	0.00271333
RLG_6	Leaf	0	vs	250mM	evm.model.scaffold37.92	835.426	1.56768	0.294769	5.31833	1.04726e-07	1.05428e-05
RLG_6	Leaf	0	vs	250mM	evm.model.scaffold8.209	231.498	4.00835	0.590535	6.78765	1.13974e-11	3.82457e-09
RLG_6	Leaf	0	vs	250mM	evm.model.scaffold51.49	129.859	-2.15875	0.523193	-4.1261	3.68962e-05	0.00146284
RLG_6	Leaf	0	vs	250mM	evm.model.scaffold7.1047	82.4897	3.81255	0.783611	4.86536	1.14247e-06	7.8495e-05
RLG_6	Leaf	0	vs	250mM	evm.model.scaffold30.140	308.661	-1.11884	0.320843	-3.4872	0.000488101	0.011663
RLC_4	Leaf	0	vs	250mM	evm.model.scaffold8.482	179.757	1.7825	0.364851	4.88554	1.03146e-06	7.32589e-05
RLC_4	Leaf	0	vs	250mM	evm.model.scaffold2.177	34.7603	2.85401	0.692969	4.11852	3.81307e-05	0.00149387
RLC_4	Leaf	0	vs	250mM	evm.model.scaffold12.374	383.006	-1.80188	0.484635	-3.718	0.000200802	0.0057828
RLC_4	Leaf	0	vs	250mM	evm.model.scaffold18.875	160.58	2.1553	0.470318	4.58265	4.59126e-06	0.000252508
RLG_8	Root	0	vs	250mM	evm.model.scaffold55.72	1665.12	3.06887	0.223387	13.7379	6.01758e-43	6.59226e-39
RLG_8	Root	0	vs	250mM	evm.model.scaffold23.650	460.905	-2.69519	0.274195	-9.82949	8.4047e-23	4.60367e-19
RLG_8	Root	0	vs	250mM	evm.model.scaffold2.764	285.199	-1.01173	0.247719	-4.08419	4.42301e-05	0.00438498
RLG_1	Root	0	vs	250mM	evm.model.scaffold21.555	49.8254	2.08641	0.604505	3.45144	0.000557602	0.0259385
RLG_1	Root	0	vs	250mM	evm.model.scaffold15.345	72.4077	-2.39351	0.620578	-3.8569	0.000114836	0.00858722
RLG_6	Root	0	vs	250mM	evm.model.scaffold50.11	51.6858	-3.3428	0.641088	-5.21426	1.84548e-07	6.035e-05
RLG_6	Root	0	vs	250mM	evm.model.scaffold47.112	375.84	1.02221	0.287557	3.5548	0.000378269	0.0201651
RLG_6	Root	0	vs	250mM	evm.model.scaffold12.69	150.692	4.06343	0.661666	6.1412	8.18982e-10	5.43755e-07
RLG_6	Root	0	vs	250mM	evm.model.scaffold8.209	266.054	1.06378	0.257454	4.13194	3.5971e-05	0.00372613
RLG_6	Root	0	vs	250mM	evm.model.scaffold11.811	451.177	1.17114	0.360214	3.25123	0.00114907	0.0424368
RLC_4	Root	0	vs	250mM	evm.model.scaffold50.11	51.6858	-3.3428	0.641088	-5.21426	1.84548e-07	6.035e-05
RLG_8	Leaf	500	vs	250mM	evm.model.scaffold3.360	887.731	2.19578	0.439224	4.99924	5.75575e-07	1.86103e-05
RLG_8	Leaf	500	vs	250mM	evm.model.scaffold19.311	58.868	4.37593	1.05095	4.16378	3.13016e-05	0.000604514
RLG_8	Leaf	500	vs	250mM	evm.model.scaffold5.187	92.1683	-3.88955	0.685178	-5.6767	1.37321e-08	6.81036e-07
RLG_8	Leaf	500	vs	250mM	evm.model.scaffold9.648	545.443	1.03616	0.314532	3.29431	0.000986639	0.0101468
RLG_8	Leaf	500	vs	250mM	evm.model.scaffold14.614	33.3467	-3.31603	0.848547	-3.9079	9.3103e-05	0.00152353
RLG_8	Leaf	500	vs	250mM	evm.model.scaffold12.240	73.0995	2.72675	0.588017	4.63719	3.53182e-06	9.23062e-05
RLG_8	Leaf	500	vs	250mM	evm.model.scaffold6.697	746.497	1.30043	0.328356	3.96041	7.48213e-05	0.00127033
RLG_8	Leaf	500	vs	250mM	evm.model.scaffold31.340	176.202	1.8473	0.532078	3.47186	0.000516861	0.00604386
RLG_8	Leaf	500	vs	250mM	evm.model.scaffold20.627	258.709	1.27849	0.337842	3.78428	0.000154154	0.00228303
RLG_8	Leaf	500	vs	250mM	evm.model.scaffold6.1526	102.449	-1.31802	0.430521	-3.06145	0.00220269	0.0190785
RLG_8	Leaf	500	vs	250mM	evm.model.scaffold30.346	52.5066	2.31119	0.850023	2.71898	0.00654839	0.044392
RLG_8	Leaf	500	vs	250mM	evm.model.scaffold17.573	77.0365	3.26653	0.642513	5.08398	3.69599e-07	1.27222e-05
RLG_8	Leaf	500	vs	250mM	evm.model.scaffold14.763	26.6852	3.39994	1.25929	2.69988	0.00693644	0.0464988
RLG_8	Leaf	500	vs	250mM	evm.model.scaffold5.297	9.32103	-6.82199	2.28175	-2.98981	0.00279153	0.0229984
RLG_8	Leaf	500	vs	250mM	evm.model.scaffold21.592	201.389	-1.12611	0.365016	-3.08509	0.00203488	0.017941
RLG_8	Leaf	500	vs	250mM	evm.model.scaffold35.176	303.026	-1.27254	0.361797	-3.51729	0.000435972	0.00528094
RLG_8	Leaf	500	vs	250mM	evm.model.scaffold9.248	47.1663	-3.93886	0.74892	-5.25938	1.44539e-07	5.52154e-06
RLG_8	Leaf	500	vs	250mM	evm.model.scaffold1.1568	67.611	1.44304	0.532892	2.70795	0.00677	0.0455937
RLG_1	Leaf	500	vs	250mM	evm.model.scaffold39.204	1314.8	2.2431	0.376959	5.95051	2.67302e-09	1.51079e-07
RLG_1	Leaf	500	vs	250mM	evm.model.scaffold12.1005	132.244	2.3387	0.490946	4.76366	1.9011e-06	5.38091e-05
RLG_1	Leaf	500	vs	250mM	evm.model.scaffold10.1028	96.3931	-1.63357	0.433504	-3.76828	0.000164374	0.00241541
RLG_1	Leaf	500	vs	250mM	evm.model.scaffold17.793	102.473	-1.52153	0.435381	-3.49472	0.000474557	0.00564254
RLG_1	Leaf	500	vs	250mM	evm.model.scaffold13.1046	89.7342	-1.96839	0.532221	-3.69845	0.000216916	0.00302999
RLG_1	Leaf	500	vs	250mM	evm.model.scaffold8.240	41.8793	2.0689	0.642024	3.22247	0.00127093	0.0124102
RLG_1	Leaf	500	vs	250mM	evm.model.scaffold57.5	80.6693	-2.46512	0.52473	-4.69788	2.62878e-06	7.0858e-05
RLG_1	Leaf	500	vs	250mM	evm.model.scaffold1.128	289.962	-1.36643	0.336678	-4.05857	4.93745e-05	0.000891144
RLG_1	Leaf	500	vs	250mM	evm.model.scaffold2.1383	78.7997	-2.11306	0.576219	-3.66711	0.00024531	0.00333997
RLG_1	Leaf	500	vs	250mM	evm.model.scaffold17.573	77.0365	3.26653	0.642513	5.08398	3.69599e-07	1.27222e-05
RLG_1	Leaf	500	vs	250mM	evm.model.scaffold10.1259	1033.76	-1.11998	0.342149	-3.27338	0.00106268	0.0107577
RLG_1	Leaf	500	vs	250mM	evm.model.scaffold6.668	98.7703	1.31462	0.460392	2.85545	0.00429764	0.0320763
RLG_1	Leaf	500	vs	250mM	evm.model.scaffold6.598	32.5316	-3.77275	0.953092	-3.95843	7.54453e-05	0.00127518
RLG_1	Leaf	500	vs	250mM	evm.model.scaffold2.1280	518.493	1.7312	0.294283	5.88277	4.03462e-09	2.17764e-07
RLG_6	Leaf	500	vs	250mM	evm.model.scaffold3.43	122.669	-1.47135	0.477528	-3.08117	0.00206188	0.0181296
RLG_6	Leaf	500	vs	250mM	evm.model.scaffold2.622	77.0353	-1.4957	0.48884	-3.05969	0.00221563	0.0191539
RLG_6	Leaf	500	vs	250mM	evm.model.scaffold5.502	75.1596	-1.93768	0.495175	-3.91313	9.11078e-05	0.00149957
RLG_6	Leaf	500	vs	250mM	evm.model.scaffold15.415	172.035	-1.25636	0.356145	-3.52766	0.000419246	0.00511394
RLG_6	Leaf	500	vs	250mM	evm.model.scaffold11.945	265.687	2.27849	0.77463	2.94139	0.00326745	0.0258816
RLG_6	Leaf	500	vs	250mM	evm.model.scaffold3.871	228.53	2.81161	0.647814	4.34014	1.42389e-05	0.000308441
RLG_6	Leaf	500	vs	250mM	evm.model.scaffold12.1152	2935.91	-1.06022	0.222545	-4.76407	1.89726e-06	5.37676e-05
RLG_6	Leaf	500	vs	250mM	evm.model.scaffold19.54	704.651	-6.87649	2.51175	-2.73772	0.00618662	0.0424188
RLG_6	Leaf	500	vs	250mM	evm.model.scaffold56.54	183.368	-1.05633	0.392529	-2.69109	0.00712195	0.0475532
RLG_6	Leaf	500	vs	250mM	evm.model.scaffold19.275	864.651	-2.54878	0.459126	-5.55138	2.83423e-08	1.28192e-06
RLG_6	Leaf	500	vs	250mM	evm.model.scaffold14.764	127.042	-1.79863	0.427368	-4.20862	2.56937e-05	0.000510153
RLG_6	Leaf	500	vs	250mM	evm.model.scaffold37.92	301.496	-1.13006	0.356964	-3.16576	0.00154678	0.0145087
RLG_6	Leaf	500	vs	250mM	evm.model.scaffold4.1140	135.777	5.58856	1.01065	5.52969	3.20796e-08	1.43093e-06
RLG_6	Leaf	500	vs	250mM	evm.model.scaffold1.128	289.962	-1.36643	0.336678	-4.05857	4.93745e-05	0.000891144
RLG_6	Leaf	500	vs	250mM	evm.model.scaffold59.51	116.048	2.05638	0.594863	3.4569	0.000546424	0.00632091
RLG_6	Leaf	500	vs	250mM	evm.model.scaffold48.161	72.8517	2.05803	0.631467	3.25913	0.00111755	0.011176
RLG_6	Leaf	500	vs	250mM	evm.model.scaffold22.257	23.2157	3.23947	1.03681	3.12445	0.00178139	0.0162117
RLG_6	Leaf	500	vs	250mM	evm.model.scaffold9.1027	5816.32	2.03217	0.342013	5.9418	2.81916e-09	1.58202e-07
RLG_6	Leaf	500	vs	250mM	evm.model.scaffold9.563	2024.12	1.27646	0.247878	5.14955	2.6111e-07	9.4329e-06
RLG_6	Leaf	500	vs	250mM	evm.model.scaffold15.172	30.0118	3.0048	0.79112	3.79815	0.000145779	0.00218476
RLG_6	Leaf	500	vs	250mM	evm.model.scaffold17.573	77.0365	3.26653	0.642513	5.08398	3.69599e-07	1.27222e-05
RLG_6	Leaf	500	vs	250mM	evm.model.scaffold51.49	324.476	1.07661	0.296419	3.63207	0.000281161	0.00370755
RLG_6	Leaf	500	vs	250mM	evm.model.scaffold21.21	14.0079	-4.92004	1.41461	-3.47801	0.000505149	0.00592836
RLG_6	Leaf	500	vs	250mM	evm.model.scaffold2.321	134.785	-1.47799	0.433862	-3.40659	0.00065779	0.00731722
RLG_6	Leaf	500	vs	250mM	evm.model.scaffold41.75	11.9249	5.37702	1.9395	2.77237	0.00556493	0.0391449
RLC_4	Leaf	500	vs	250mM	evm.model.scaffold10.926	17.7306	-3.17193	1.01233	-3.13329	0.00172856	0.0158586
RLC_4	Leaf	500	vs	250mM	evm.model.scaffold14.519	19.1313	-3.42047	1.1165	-3.06356	0.00218718	0.0189877
RLC_4	Leaf	500	vs	250mM	evm.model.scaffold12.374	2112.91	2.63586	0.53818	4.89774	9.69456e-07	2.97884e-05
RLC_4	Leaf	500	vs	250mM	evm.model.scaffold13.932	579.004	1.49788	0.460789	3.25069	0.00115127	0.0114343
RLC_4	Leaf	500	vs	250mM	evm.model.scaffold86.3	338.158	-1.12857	0.33975	-3.32178	0.000894461	0.00938665
RLC_4	Leaf	500	vs	250mM	evm.model.scaffold18.875	30.7269	-4.01224	0.91885	-4.36659	1.262e-05	0.000279531
RLC_4	Leaf	500	vs	250mM	evm.model.scaffold37.174	179.775	1.302	0.458151	2.84185	0.00448531	0.0331813
RLC_4	Leaf	500	vs	250mM	evm.model.scaffold29.223	25.7497	-2.92832	0.894693	-3.27299	0.00106416	0.0107629
RLG_1	Root	500	vs	250mM	evm.model.scaffold26.223	2458.5	-1.98572	0.513864	-3.86429	0.000111414	0.0452765

### Sheet: Sheet2
Table S2. TE-adjacent genes in Sonneratia alba that were significantly mis-regulated by salt treatment. Only those from of the four most abundant LTR retrotransposon families were used in this analysis.
Transposon family	Tissue	Treatment condition	Gene	BaseMean of Deseq2	Log2FoldChange	P value	Adjusted P value
RLG_8	Leaf	0 vs 250mM	evm.model.scaffold31.340	43.1018	-3.24711	2.68e-07	2.4e-05
RLG_8	Leaf	0 vs 250mM	evm.model.scaffold5.638	56.2893	2.51609	5.13e-05	0.00189
RLG_1	Leaf	0 vs 250mM	evm.model.scaffold15.25	677.861	-1.27463	3.89e-05	0.00152
RLG_1	Leaf	0 vs 250mM	evm.model.scaffold25.448	61.5621	-3.85174	0.000132	0.00411
RLG_1	Leaf	0 vs 250mM	evm.model.scaffold8.482	179.757	1.7825	1.03e-06	7.33e-05
RLG_1	Leaf	0 vs 250mM	evm.model.scaffold29.116	43.2221	2.83813	4.62e-05	0.00174
RLG_1	Leaf	0 vs 250mM	evm.model.scaffold10.215	142.396	3.30055	1e-11	3.47e-09
RLG_1	Leaf	0 vs 250mM	evm.model.scaffold5.783	141.973	1.63606	0.000512	0.0121
RLG_1	Leaf	0 vs 250mM	evm.model.scaffold17.793	285.653	1.42943	1.18e-06	8.06e-05
RLG_1	Leaf	0 vs 250mM	evm.model.scaffold13.1046	263.991	1.39694	0.000428	0.0105
RLG_1	Leaf	0 vs 250mM	evm.model.scaffold12.360	118.775	-1.36022	0.00308	0.0499
RLG_1	Leaf	0 vs 250mM	evm.model.scaffold10.772	1822.86	-1.06363	2.84e-06	0.000172
RLG_1	Leaf	0 vs 250mM	evm.model.scaffold6.598	512.15	3.96291	7.12e-14	4.45e-11
RLG_6	Leaf	0 vs 250mM	evm.model.scaffold17.606	490.184	-1.45289	4.64e-06	0.000253
RLG_6	Leaf	0 vs 250mM	evm.model.scaffold7.683	11.2583	-5.67472	0.00168	0.0314
RLG_6	Leaf	0 vs 250mM	evm.model.scaffold30.147	78.4886	3.39539	8.02e-05	0.00271
RLG_6	Leaf	0 vs 250mM	evm.model.scaffold37.92	835.426	1.56768	1.05e-07	1.05e-05
RLG_6	Leaf	0 vs 250mM	evm.model.scaffold8.209	231.498	4.00835	1.14e-11	3.82e-09
RLG_6	Leaf	0 vs 250mM	evm.model.scaffold51.49	129.859	-2.15875	3.69e-05	0.00146
RLG_6	Leaf	0 vs 250mM	evm.model.scaffold7.1047	82.4897	3.81255	1.14e-06	7.85e-05
RLG_6	Leaf	0 vs 250mM	evm.model.scaffold30.140	308.661	-1.11884	0.000488	0.0117
RLC_4	Leaf	0 vs 250mM	evm.model.scaffold8.482	179.757	1.7825	1.03e-06	7.33e-05
RLC_4	Leaf	0 vs 250mM	evm.model.scaffold2.177	34.7603	2.85401	3.81e-05	0.00149
RLC_4	Leaf	0 vs 250mM	evm.model.scaffold12.374	383.006	-1.80188	0.000201	0.00578
RLC_4	Leaf	0 vs 250mM	evm.model.scaffold18.875	160.58	2.1553	4.59e-06	0.000253
RLG_8	Root	0 vs 250mM	evm.model.scaffold55.72	1665.12	3.06887	6.02e-43	6.59e-39
RLG_8	Root	0 vs 250mM	evm.model.scaffold23.650	460.905	-2.69519	8.4e-23	4.6e-19
RLG_8	Root	0 vs 250mM	evm.model.scaffold2.764	285.199	-1.01173	4.42e-05	0.00438
RLG_1	Root	0 vs 250mM	evm.model.scaffold21.555	49.8254	2.08641	0.000557602	0.0259385
RLG_1	Root	0 vs 250mM	evm.model.scaffold15.345	72.4077	-2.39351	0.000114836	0.00858722
RLG_6	Root	0 vs 250mM	evm.model.scaffold50.11	51.6858	-3.3428	1.85e-07	6.04e-05
RLG_6	Root	0 vs 250mM	evm.model.scaffold47.112	375.84	1.02221	0.000378	0.0202
RLG_6	Root	0 vs 250mM	evm.model.scaffold12.69	150.692	4.06343	8.19e-10	5.44e-07
RLG_6	Root	0 vs 250mM	evm.model.scaffold8.209	266.054	1.06378	3.6e-05	0.00373
RLG_6	Root	0 vs 250mM	evm.model.scaffold11.811	451.177	1.17114	0.00115	0.0424
RLC_4	Root	0 vs 250mM	evm.model.scaffold50.11	51.6858	-3.3428	1.85e-07	6.04e-05
RLG_8	Leaf	500 vs 250mM	evm.model.scaffold3.360	887.731	2.19578	5.76e-07	1.86e-05
RLG_8	Leaf	500 vs 250mM	evm.model.scaffold19.311	58.868	4.37593	3.13e-05	0.000605
RLG_8	Leaf	500 vs 250mM	evm.model.scaffold5.187	92.1683	-3.88955	1.37e-08	6.81e-07
RLG_8	Leaf	500 vs 250mM	evm.model.scaffold9.648	545.443	1.03616	0.000987	0.0101
RLG_8	Leaf	500 vs 250mM	evm.model.scaffold14.614	33.3467	-3.31603	9.31e-05	0.00152
RLG_8	Leaf	500 vs 250mM	evm.model.scaffold12.240	73.0995	2.72675	3.53e-06	9.23e-05
RLG_8	Leaf	500 vs 250mM	evm.model.scaffold6.697	746.497	1.30043	7.48e-05	0.00127
RLG_8	Leaf	500 vs 250mM	evm.model.scaffold31.340	176.202	1.8473	0.000517	0.00604
RLG_8	Leaf	500 vs 250mM	evm.model.scaffold20.627	258.709	1.27849	0.000154	0.00228
RLG_8	Leaf	500 vs 250mM	evm.model.scaffold6.1526	102.449	-1.31802	0.0022	0.0191
RLG_8	Leaf	500 vs 250mM	evm.model.scaffold30.346	52.5066	2.31119	0.00655	0.0444
RLG_8	Leaf	500 vs 250mM	evm.model.scaffold17.573	77.0365	3.26653	3.7e-07	1.27e-05
RLG_8	Leaf	500 vs 250mM	evm.model.scaffold14.763	26.6852	3.39994	0.00694	0.0465
RLG_8	Leaf	500 vs 250mM	evm.model.scaffold5.297	9.32103	-6.82199	0.00279	0.023
RLG_8	Leaf	500 vs 250mM	evm.model.scaffold21.592	201.389	-1.12611	0.00203	0.0179
RLG_8	Leaf	500 vs 250mM	evm.model.scaffold35.176	303.026	-1.27254	0.000436	0.00528
RLG_8	Leaf	500 vs 250mM	evm.model.scaffold9.248	47.1663	-3.93886	1.45e-07	5.52e-06
RLG_8	Leaf	500 vs 250mM	evm.model.scaffold1.1568	67.611	1.44304	0.00677	0.0456
RLG_1	Leaf	500 vs 250mM	evm.model.scaffold39.204	1314.8	2.2431	2.67e-09	1.51e-07
RLG_1	Leaf	500 vs 250mM	evm.model.scaffold12.1005	132.244	2.3387	1.9e-06	5.38e-05
RLG_1	Leaf	500 vs 250mM	evm.model.scaffold10.1028	96.3931	-1.63357	0.000164	0.00242
RLG_1	Leaf	500 vs 250mM	evm.model.scaffold17.793	102.473	-1.52153	0.000475	0.00564
RLG_1	Leaf	500 vs 250mM	evm.model.scaffold13.1046	89.7342	-1.96839	0.000217	0.00303
RLG_1	Leaf	500 vs 250mM	evm.model.scaffold8.240	41.8793	2.0689	0.00127	0.0124
RLG_1	Leaf	500 vs 250mM	evm.model.scaffold57.5	80.6693	-2.46512	2.63e-06	7.09e-05
RLG_1	Leaf	500 vs 250mM	evm.model.scaffold1.128	289.962	-1.36643	4.94e-05	0.000891
RLG_1	Leaf	500 vs 250mM	evm.model.scaffold2.1383	78.7997	-2.11306	0.000245	0.00334
RLG_1	Leaf	500 vs 250mM	evm.model.scaffold17.573	77.0365	3.26653	3.7e-07	1.27e-05
RLG_1	Leaf	500 vs 250mM	evm.model.scaffold10.1259	1033.76	-1.11998	0.00106	0.0108
RLG_1	Leaf	500 vs 250mM	evm.model.scaffold6.668	98.7703	1.31462	0.0043	0.0321
RLG_1	Leaf	500 vs 250mM	evm.model.scaffold6.598	32.5316	-3.77275	7.54e-05	0.00128
RLG_1	Leaf	500 vs 250mM	evm.model.scaffold2.1280	518.493	1.7312	4.03e-09	2.18e-07
RLG_6	Leaf	500 vs 250mM	evm.model.scaffold3.43	122.669	-1.47135	0.00206	0.0181
RLG_6	Leaf	500 vs 250mM	evm.model.scaffold2.622	77.0353	-1.4957	0.00222	0.0192
RLG_6	Leaf	500 vs 250mM	evm.model.scaffold5.502	75.1596	-1.93768	9.11e-05	0.0015
RLG_6	Leaf	500 vs 250mM	evm.model.scaffold15.415	172.035	-1.25636	0.000419	0.00511
RLG_6	Leaf	500 vs 250mM	evm.model.scaffold11.945	265.687	2.27849	0.00327	0.0259
RLG_6	Leaf	500 vs 250mM	evm.model.scaffold3.871	228.53	2.81161	1.42e-05	0.000308
RLG_6	Leaf	500 vs 250mM	evm.model.scaffold12.1152	2935.91	-1.06022	1.9e-06	5.38e-05
RLG_6	Leaf	500 vs 250mM	evm.model.scaffold19.54	704.651	-6.87649	0.00619	0.0424
RLG_6	Leaf	500 vs 250mM	evm.model.scaffold56.54	183.368	-1.05633	0.00712	0.0476
RLG_6	Leaf	500 vs 250mM	evm.model.scaffold19.275	864.651	-2.54878	2.83e-08	1.28e-06
RLG_6	Leaf	500 vs 250mM	evm.model.scaffold14.764	127.042	-1.79863	2.57e-05	0.00051
RLG_6	Leaf	500 vs 250mM	evm.model.scaffold37.92	301.496	-1.13006	0.00155	0.0145
RLG_6	Leaf	500 vs 250mM	evm.model.scaffold4.1140	135.777	5.58856	3.21e-08	1.43e-06
RLG_6	Leaf	500 vs 250mM	evm.model.scaffold1.128	289.962	-1.36643	4.94e-05	0.000891
RLG_6	Leaf	500 vs 250mM	evm.model.scaffold59.51	116.048	2.05638	0.000546	0.00632
RLG_6	Leaf	500 vs 250mM	evm.model.scaffold48.161	72.8517	2.05803	0.00112	0.0112
RLG_6	Leaf	500 vs 250mM	evm.model.scaffold22.257	23.2157	3.23947	0.00178	0.0162
RLG_6	Leaf	500 vs 250mM	evm.model.scaffold9.1027	5816.32	2.03217	2.82e-09	1.58e-07
RLG_6	Leaf	500 vs 250mM	evm.model.scaffold9.563	2024.12	1.27646	2.61e-07	9.43e-06
RLG_6	Leaf	500 vs 250mM	evm.model.scaffold15.172	30.0118	3.0048	0.000146	0.00218
RLG_6	Leaf	500 vs 250mM	evm.model.scaffold17.573	77.0365	3.26653	3.7e-07	1.27e-05
RLG_6	Leaf	500 vs 250mM	evm.model.scaffold51.49	324.476	1.07661	0.000281	0.00371
RLG_6	Leaf	500 vs 250mM	evm.model.scaffold21.21	14.0079	-4.92004	0.000505	0.00593
RLG_6	Leaf	500 vs 250mM	evm.model.scaffold2.321	134.785	-1.47799	0.000658	0.00732
RLG_6	Leaf	500 vs 250mM	evm.model.scaffold41.75	11.9249	5.37702	0.00556	0.0391
RLC_4	Leaf	500 vs 250mM	evm.model.scaffold10.926	17.7306	-3.17193	0.00173	0.0159
RLC_4	Leaf	500 vs 250mM	evm.model.scaffold14.519	19.1313	-3.42047	0.00219	0.019
RLC_4	Leaf	500 vs 250mM	evm.model.scaffold12.374	2112.91	2.63586	9.69e-07	2.98e-05
RLC_4	Leaf	500 vs 250mM	evm.model.scaffold13.932	579.004	1.49788	0.00115	0.0114
RLC_4	Leaf	500 vs 250mM	evm.model.scaffold86.3	338.158	-1.12857	0.000894	0.00939
RLC_4	Leaf	500 vs 250mM	evm.model.scaffold18.875	30.7269	-4.01224	1.26e-05	0.00028
RLC_4	Leaf	500 vs 250mM	evm.model.scaffold37.174	179.775	1.302	0.00449	0.0332
RLC_4	Leaf	500 vs 250mM	evm.model.scaffold29.223	25.7497	-2.92832	0.00106	0.0108
RLG_1	Root	500 vs 250mM	evm.model.scaffold26.223	2458.5	-1.98572	0.000111414	0.0452765
