## Supplementary material for "Weak effect of *Gypsy* retrotransposon bursts on *Sonneratia alba* salt stress gene expression": Table S5

### Sheet: Sheet1
Table S5. Annotation of known and new miRNAs in leaves of S. alba.
Type	miRNA	Mature sequence	Expression level (RPM)
Known miRNA	Bantu-5p	uugguuuuggguugagcuucauguc	1.83779
	miR-1000-3p	augcugagaacgauauaacugaau	23.624
	miR-11630-3p	aucaaauugugaaccgaaccgagg	14.647
	miR-12082-5p	uagccaacccaugaacucaugccu	10.7695
	mir-1420-5p	uuucgaucguccuauuuaaggagu	22.6023
	miR-1503	cgaggaaggauuaugauuaac	10.2465
	mir-1538	uggcccggagaucguugaguc	5.94872
	miR-1552-3p	uuagcugccgacucauucacu	34.0358
	miR-1667-5p	gagauucuauucuuugucgacgga	34.0508
	miR-1911-5p	cgaguaccauucugaucgccu	5.8036
	mir-2056	auucacugauucgacuaugaacgg	13.4759
	miR-20a-3p	ucugcauuugcaccugcaccu	18.2178
	miR-219-3p	aagaauugaaucggaugaauagcc	3.73521
	miR-222-5p	uucaguaggauaacgguucgggcc	10.7444
	miR-239a--3p	aagaaucugacugggugaaugacc	3.96796
	mir-2413	acggacccgauuucuuaugagcuc	101.849
	miR-252b-3p	ucucggugaugaauaaauuac	17.413
	miR-29c-5p-a	aaccgauuaacugaacuauagaac	68.6561
	miR-29c-5p-b	aaccgauugaucaaauuauagaau	4.73456
	miR-3005	uugguggaccaacucgac	5.93223
	miR-30c-3p	augagagaucgugcugugcaaguu	40.3034
	miR-3192-3p	uucugaucugucggcaccgug	3.81063
	miR-33a-3p	aaauguuuuccgucggaauagccu	21.7811
	miR-345-3p	acugaacugagaaccgauauagau	26.9863
	miR-345-5p	acugacucagcccgauagcccgau	6.71031
	miR-3524a-a	aagaaucggaccaagugagcggcu	17.4712
	miR-3524a-b	aagaaucggaccaggugaguggcc	18.01
	miR-3524a-c	aagaaucggaccggauaaguaacu	11.8637
	miR-3524a-d	aagaaucggaccgggugaguggcc	8.36132
	miR-3524a-e	aagaaucggacuggaugaguggcc	12.978
	miR-3875-3p	aauuugcgacuauagagccuuggc	8.58686
	miR-3917	ucucggaccaggcuucauucc	76928.8
	miR-3937	acaggcgguggaucaaauaugaau	3.65474
	mir-4027-5p	auugaacagguagaacaaucggcc	128.249
	miR-4493	ugaaggcccgaggacgagguu	14.7749
	miR-454-5p-a	augagaaccugaccggaugagugg	5.28057
	miR-454-5p-b	augagaacuggaccaggugagugg	19.0733
	miR-4689	augaggaggagacaaugagcu	26.071
	miR-4698	ccaaaaugcuaaucugaggccu	50.2404
	miR-490-3p	uaaccugguaucguauuguagauu	16.8332
	miR-5133	ccuggagcugaaguuugccu	22.1369
	miR-513c	uucccaagaccgcccauuccga	463.289
	miR-5349-5p	gugcucucuaucguugucaua	55.4066
	miR-5362-5p	aaaucucguaccggccugaauugc	9.68398
	miR-544-5p	auuguuaaccuacugaaucggccc	5.87402
	mir-548c-a	aaaaaccggacugggugaguggcc	7.09824
	mir-548c-b	aaaaaccggauugggugaacggcc	5.20801
	miR-5622-3p	auuagcuguugggacuuaaaagcc	1.41749
	miR-6563-5p	auuggucggaccgggaacuagucc	12.7955
	miR-6949-5p	uaagugggcucaauuguaaau	4.73241
	miR-7082-5p	aacgggcaugaucucuuaugagcu	43.9431
	mir-7188-5p	ccuguggcuggauugaaucc	1776.44
	miR-7236-3p	uuggaccggcucaaucaaacc	80.6893
	miR-7398w-3p	auaaauuuauaagagacuggagcc	30.5642
	miR-7663-5p	ccugcuugcacugugggcaca	3.03617
	miR-7796	auaauugaucacaagucgggcauc	11.4599
	miR-7948c-5p	aaucggccuaaacugugaaucggc	2.79117
	miR-93-3p	aacugccgacucauucauucg	2.86159
	miR-957-3p-a	agaaaccggaccggaugagugacu	2.87522
	miR-957-3p-b	agaaaccggacugggugaguggcc	11.4283
	miR-957-3p-c	agaaaccggacuuggugaguggcc	2.516
	miR-957-3p-d	agaaaccggauugggugaguggcc	2.74016
	miR-9598-5p	uuuucaaaacuguguuggcggccu	3.43272
	miR-982c-3p	auauuguugaccgggcuuguaacc	13.2531
	miR1030a	ucugcauccugagguuuggau	2.49659
	miR1084	aaacucaggauggauagcgcc	13.8732
	miR11168-5p	aaaccgugacccguaacugagccu	31.5384
	miR1130	acuguaacccuacugaaccggccc	6.19806
	miR1136-a	augucgcaggagagauggcacu	16.8771
	miR1136-b	uugucgcaggagggauggcacc	46.8862
	miR11443	auuugagagucugaugaggaaacu	13.6584
	miR11445a	uuuuuaauuucaagucggucgauu	5.79502
	miR11481b	accggugaacuuaauugaaugaau	19.3722
	miR157a-5p-a	uugacagaagagagugagcac	90.8067
	miR157a-5p-b	uugacagaagauagagagcac	101.533
	miR159a	uuuggauugaagggagcucua	9045.29
	miR160a-5p	ugccuggcucccuguaugcca	10.5647
	miR162a-3p-a	ucgauaaaccucugcauccag	321.361
	miR162a-3p-b	ucgauaaaccucugcauccgg	446.061
	miR165a-3p	ucggaccaggcuucauucccc	514528
	miR166a-5p	cgacuguuccaucucgaucgagaa	2.35076
	miR167a-5p	ugaagcugccagcaugaucug	512.426
	miR168a-5p	ucgcuuggugcaggucgggaa	1679.76
	miR171b-3p-a	uugagccgcgucaauaucucc	3.16403
	miR171b-3p-b	uugagccgugccaauaucgcg	70.7737
	miR171h	ugguugaggacgauguacaagu	7203.46
	miR2097-5p	agagaugguggacuguuaugagcc	1.94052
	miR2592a-3p	aaaaaacaugaaucggccuggagc	14.1506
	miR319a	auuggacugaagggagcucc	138.514
	miR3434-5p	acuuggcuggccgaucggacugau	69.6136
	miR3440b-5p	auuucuugaauucgguauaugacc	4.29557
	miR390a-5p	aagcucaggagggauagcgcc	77.7411
	miR396-3p	auccaagaaauaaacaugucgaac	10.4865
	miR396a-5p	uuccacagcuuucuugaacuu	1415.03
	miR398a-3p	uguguucucaggucgccccug	132.572
	miR4239	auuguuauuuuguuggaccggccu	80.6987
	miR535a-a	ugacaacgagagagagcacac	21.5959
	miR535a-b	ugacaacgagagagagcacgu	94.9815
	miR5630a	acuaagagauuguauguucgauuc	12.0728
	miR5757	aagagauuguacugauuuuuaccu	1.43833
	miR8051-3p	uauuucuuggacucggcuuguaac	9.204
	miR8131-3p	uaucaacugacuaugagccgaccu	23.2705
	miR8719	caaauuggcccgaacugugaacca	26.1665
	miR8784	cuugucgaucccguggaaccc	4.54129
	miR919.1	aaucgagauuggccacucacccga	14.0499
Novel miRNA	Sal_miRNA1	aagaaccggacuaggugaguggcc	12.3235
	Sal_miRNA2	auaaucggaccauccaaacuugga	37.2578
	Sal_miRNA3	cuuauaagaauguuggauaccgcc	30.6323
	Sal_miRNA4	uuuauaagaaaguuggauaccgcc	62.8791
	Sal_miRNA5	aaauccggaaucagccugaaccac	32.0506
	Sal_miRNA6	aacaguccggaccaguuauaauuc	6.6327
	Sal_miRNA7	aagaaccgaaccgggugaguggcc	20.817
	Sal_miRNA8	aagaaccggacuggauaagugacc	7.47543
	Sal_miRNA9	aauuggcacggauugguuagaaac	20.9325
	Sal_miRNA10	aauuuccgucgauccucuuaaucu	16.5645
	Sal_miRNA11	aguuaauaggaugcgguacucaac	27.6315
	Sal_miRNA12	auuucugaaccagcccauaaccgc	15.9301
	Sal_miRNA13	uucgacgaccuugccagaacu	187.362
	Sal_miRNA14	uuuaggcuguuagauuuuuugaau	3.85879
