## Supplementary material for "Weak effect of *Gypsy* retrotransposon bursts on *Sonneratia alba* salt stress gene expression": Table S6

### Sheet: Sheet1
Table S6. LTR retrotransposons predicted to be miRNA targets in S. alba.
	miRNA	miRNA sequence	psRNATarget expectation	Target LTR elements	Expression level of LTR elements
					Leaf				Root
					0 mM	250 mM	500 mM		0 mM	250 mM	500 mM
Known miRNA	miR548c	aaaaaccggacugggugaguggcc	2.5	SalLTR1_scaffold19_1439641_1444224	-	-	-		-	-	-
	miR7082	aacgggcaugaucucuuaugagcu	2	SalLTR22_scaffold7_731525_736798	-	-	-		-	-	-
			2	SalLTR36_scaffold5_2807319_2812513	-	-	-		-	-	-
			2.5	SalLTR1_scaffold5_3766971_3775644	-	-	-		-	-	-
			2.5	SalLTR8_scaffold19_4444820_4452192	-	-	-		-	-	-
			2.5	SalLTR8_scaffold19_4444820_4452192	-	-	-		-	-	-
	miR3524a	aagaaucggaccaagugagcggcu	2	SalLTR1_scaffold19_1439641_1444224	-	-	-		-	-	-
	miR3524a	aagaaucggaccaggugaguggcc	2	SalLTR33_scaffold5_7031905_7036568	-	-	-		-	-	-
			2.5	SalLTR1_scaffold19_1439641_1444224	-	-	-		-	-	-
			1.5	SalLTR18_scaffold46_517138_519687	-	-	-		-	-	-
			2	SalLTR6_scaffold1_8888645_8892169	-	-	-		-	-	-
			2	SalLTR28_scaffold9_2135065_2136376	-	-	-		-	-	-
			2.5	SalLTR33_scaffold5_7031905_7036568	-	-	-		-	-	-
			2.5	SalLTR1_scaffold19_1439641_1444224	-	-	-		-	-	-
	miR3937	acaggcgguggaucaaauaugaau	2.5	SalLTR13_scaffold1_7261969_7268972	16.2	11.8	10.6		2.2	2.2	2
	miR11481b	accggugaacuuaauugaaugaau	1.5	SalLTR13_scaffold2_3579465_3587100	37.2	32.3	25		62.5	70.4	61.3
			1.5	SalLTR15_scaffold7_1566074_1571617	-	-	-		-	-	-
			2	SalLTR4_scaffold5_5224278_5231181	-	-	-		-	-	-
			2	SalLTR18_scaffold19_792365_795352	-	-	-		-	-	-
			2	SalLTR31_scaffold13_1329530_1330289	-	-	-		-	-	-
	miR2413	acggacccgauuucuuaugagcuc	2	SalLTR36_scaffold5_2807319_2812513	-	-	-		-	-	-
			2.5	SalLTR1_scaffold5_3766971_3775644	-	-	-		-	-	-
			2.5	SalLTR8_scaffold19_4444820_4452192	-	-	-		-	-	-
			2.5	SalLTR8_scaffold19_4444820_4452192	-	-	-		-	-	-
			2.5	SalLTR15_scaffold3_6434740_6440219	-	-	-		-	-	-
	miR957	agaaaccggaccggaugagugacu	2.5	SalLTR28_scaffold9_2135065_2136376	-	-	-		-	-	-
	miR957	agaaaccggacugggugaguggcc	2	SalLTR28_scaffold9_2135065_2136376	-	-	-		-	-	-
			2.5	SalLTR28_scaffold9_2135065_2136376	-	-	-		-	-	-
	miR982c	auauuguugaccgggcuuguaacc	2.5	SalLTR1_scaffold4_2772715_2780178	0	0	0.1		0.9	0.7	5.8
	miR454	augagaacuggaccaggugagugg	2.5	SalLTR33_scaffold5_7031905_7036568	-	-	-		-	-	-
			2.5	SalLTR33_scaffold5_7031905_7036568	-	-	-		-	-	-
			2	SalLTR18_scaffold46_517138_519687	-	-	-		-	-	-
			2.5	SalLTR1_scaffold19_1439641_1444224	-	-	-		-	-	-
	miR5622	auuagcuguugggacuuaaaagcc	2.5	SalLTR6_scaffold50_292888_294854	1.8	0.3	1.8		0.8	1.2	0.7
	miR6563	auuggucggaccgggaacuagucc	2	SalLTR28_scaffold9_2135065_2136376	-	-	-		-	-	-
	miR4239	auuguuauuuuguuggaccggccu	2	SalLTR6_scaffold50_831587_837043	10.2	10.1	22.4		6	10.3	9.4
			2	SalLTR6_scaffold50_881694_887933	5.7	4.6	10		5	9.2	8
			2	SalLTR6_scaffold50_878576_885125	1.4	1.3	2.5		1.8	4.1	3.4
			2	SalLTR1_scaffold7_2858781_2866086	-	-	-		-	-	-
	miR8131	uaucaacugacuaugagccgaccu	0.5	SalLTR2_scaffold2_8667058_8674593	-	-	-		-	-	-
			1	SalLTR22_scaffold4_2275213_2278587	-	-	-		-	-	-
			1	SalLTR1_scaffold5_4362769_4370611	0.1	0	0		0.2	0	0.5
			1	SalLTR15_scaffold5_3274270_3280161	-	-	-		-	-	-
			1	SalLTR15_scaffold5_3274270_3280161	-	-	-		-	-	-
			1	SalLTR15_scaffold5_4364691_4370536	0.1	0	0		0.3	0	0.7
			1	SalLTR36_scaffold5_3272862_3276812	-	-	-		-	-	-
			1	SalLTR36_scaffold7_958166_961166	-	-	-		-	-	-
			1	SalLTR1_scaffold7_958968_961024	-	-	-		-	-	-
			1	SalLTR8_scaffold20_690456_693736	1.82927	1.37195	2.13415		15.8537	13.7195	21.7988
			1	SalLTR2_scaffold29_169941_176943	0	0	0		1.25384	0.491882	0
			1.5	SalLTR1_scaffold5_3831672_3837672	0.2	0	0.3		0.1	0.3	0.2
			1.5	SalLTR22_scaffold3_7071510_7076969	-	-	-		-	-	-
			1.5	SalLTR8_scaffold19_4652904_4659038	0.4	0.3	0.3		0.9	0.9	1.7
			2	SalLTR36_scaffold19_4519439_4525596	-	-	-		-	-	-
			2	SalLTR22_scaffold19_4520169_4525470	-	-	-		-	-	-
			2	SalLTR1_scaffold10_3465725_3470910	-	-	-		-	-	-
			2.5	SalLTR1_scaffold5_3831672_3837672	-	-	-		-	-	-
			2.5	SalLTR28_scaffold1_77327_84002	0.2	0.2	0.2		1.1	1.4	1.9
			2.5	SalLTR19_scaffold53_478738_485087	0	0	0.1		6.4	3.9	14.8
	miR8051	uauuucuuggacucggcuuguaac	0	SalLTR1_scaffold5_755227_760280	0.8	0.4	0.8		25.2	23.6	28
	bantam	uugguuuuggguugagcuucauguc	2.5	SalLTR36_scaffold53_209073_214647	-	-	-		-	-	-
	miR11445a	uuuuuaauuucaagucggucgauu	2.5	SalLTR22_scaffold36_606457_611270	-	-	-		-	-	-
			2.5	SalLTR22_scaffold5_3529474_3534399	-	-	-		-	-	-
			2.5	SalLTR22_scaffold5_2420214_2425197	-	-	-		-	-	-
			2.5	SalLTR22_scaffold5_2577210_2582209	-	-	-		-	-	-
			2.5	SalLTR22_scaffold18_4148749_4153774	-	-	-		-	-	-
			2.5	SalLTR22_scaffold33_1010764_1015801	-	-	-		-	-	-
			2.5	SalLTR22_scaffold21_3115233_3120293	0	0.2	0		0	0	0
			2.5	SalLTR22_scaffold3_7164113_7169184	-	-	-		-	-	-
			2.5	SalLTR22_scaffold5_2004324_2009397	-	-	-		-	-	-
			2.5	SalLTR22_scaffold4_2074187_2079267	-	-	-		-	-	-
			2.5	SalLTR22_scaffold24_1794835_1799934	-	-	-		-	-	-
			2.5	SalLTR22_scaffold16_4759220_4764324	-	-	-		-	-	-
			2.5	SalLTR22_scaffold5_2606803_2611917	-	-	-		-	-	-
			2.5	SalLTR22_scaffold19_4520169_4525470	-	-	-		-	-	-
			2.5	SalLTR22_scaffold3_7071510_7076969	-	-	-		-	-	-
			2.5	SalLTR36_scaffold19_4519439_4525596	-	-	-		-	-	-
			2.5	SalLTR22_scaffold5_3768859_3775194	-	-	-		-	-	-
			2.5	SalLTR36_scaffold3_7162544_7169027	-	-	-		-	-	-
			2.5	SalLTR36_scaffold24_1793045_1799554	-	-	-		-	-	-
			2.5	SalLTR28_scaffold5_2418224_2424865	0	0	0		0.1	0	0.1
			2.5	SalLTR1_scaffold5_3766971_3775644	-	-	-		-	-	-
Novel miRNA	Sal_miRNA1	aagaaccggacuaggugaguggcc	0.5	SalLTR1_scaffold19_1439641_1444224	-	-	-		-	-	-
			2	SalLTR33_scaffold5_7031905_7036568	-	-	-		-	-	-
			1	SalLTR1_scaffold19_1439641_1444224	-	-	-		-	-	-
			2	SalLTR28_scaffold9_2135065_2136376	-	-	-		-	-	-
			2	SalLTR6_scaffold1_8888645_8892169	1.4	1.6	3.5		1.8	3.2	2.4
			2.5	SalLTR33_scaffold5_7031905_7036568	-	-	-		-	-	-
	Sal_miRNA2	auaaucggaccauccaaacuugga	1.5	SalLTR1_scaffold39_1054332_1062643	-	-	-		-	-	-
	Sal_miRNA3	cuuauaagaauguuggauaccgcc	1.5	SalLTR8_scaffold19_4444820_4452192	-	-	-		-	-	-
			2.5	SalLTR8_scaffold19_4444820_4452192	-	-	-		-	-	-
			2.5	SalLTR3_scaffold4_1981931_1989586	-	-	-		-	-	-
			2.5	SalLTR15_scaffold3_6434740_6440219	-	-	-		-	-	-
			2.5	SalLTR36_scaffold5_2807319_2812513	-	-	-		-	-	-
			2.5	SalLTR2_scaffold2_8667058_8674593	-	-	-		-	-	-
			2.5	SalLTR13_scaffold3_3645902_3652641	0.5	0.7	3.3		0.7	2.1	2.5
			2.5	SalLTR19_scaffold52_434794_440332	0.7	0.4	0.7		1.2	1.3	1.4
			2.5	SalLTR19_scaffold52_434794_440332	-	-	-		-	-	-
			2.5	SalLTR36_scaffold7_958166_961166	-	-	-		-	-	-
			2.5	SalLTR1_scaffold7_958968_961024	-	-	-		-	-	-
	Sal_miRNA4	uuuauaagaaaguuggauaccgcc	1.5	SalLTR36_scaffold5_2807319_2812513	-	-	-		-	-	-
			2	SalLTR8_scaffold19_4444820_4452192	-	-	-		-	-	-
			2	SalLTR33_scaffold21_2201993_2204523	-	-	-		-	-	-
			2.5	SalLTR22_scaffold3_47679_52380	-	-	-		-	-	-
